# Hsp40 Affinity to Identify Proteins Destabilized by Cellular Toxicant Exposure

**DOI:** 10.1101/2021.09.22.461285

**Authors:** Guy M. Quanrud, Maureen R. Montoya, Liangyong Mei, Mohammad R. Awad, Joseph C. Genereux

**Affiliations:** Department of Chemistry, University of California, Riverside, CA 92521; Department of Chemistry, Colgate University, Hamilton, NY 13346; Graduate Program of Environmental Toxicology, University of California, Riverside, CA 92521

## Abstract

Environmental toxins and toxicants can damage proteins and threaten cellular proteostasis. Most current methodologies to identify misfolded proteins in cells survey the entire proteome for sites of changed reactivity. We describe and apply a quantitative proteomics methodology to identify destabilized proteins based on their binding to the human Hsp40 chaperone DNAJB8. These protein targets are validated by an orthogonal limited proteolysis assay using parallel reaction monitoring. We find that brief exposure of HEK293T cells to meta-arsenite increases the affinity of two dozen proteins to DNAJB8, including known arsenite-sensitive proteins. In particular, arsenite treatment destabilizes both the pyruvate dehydrogenase complex E1 subunit and several RNA-binding proteins. This platform can be used to explore how environmental toxins impact cellular proteostasis, and to identify the susceptible proteome.
