## Supplemental Tables 3 through 8 for "Hsp40 Affinity to Identify Proteins Destabilized by Cellular Toxicant Exposure"

### Sheet: Definitions
Definitions
Avg. Intensity: The Average of the summed transitions for a given precursor ion among ten technical replicates.
CV: The Coefficient of Variance of summed transitions for a given precursor ion.
Avg. Intensity Normalized: The Average among ten technical replicates of the summed transitions for a given precursor ion normalized to the internal standard.
CV Normalized: The Correlation of Variance of summed transitions for a given precusor ion normalized to the internal standard.
Median CV: The median CV of calculated CV for peptides.
Median Norm CV: The median CV of calculated normalized CV for peptides.
Avg Int. Zero PK control, Biological Replicate #1 (No As) Norm. :Normalized Average of summed MS2 Transitions among the Zero PK controls only in biological replicate #1 (No As).
Avg Int. Zero PK control, Biological Replicate #2 (No As) Norm. :Normalized Average of summed MS2 Transitions among the Zero PK controls only in biological replicate #2 (No As).
Avg Int. Zero PK control, Biological Replicate #3 (No As) Norm. :Normalized Average of summed MS2 Transitions among the Zero PK controls only in biological replicate #3 (No As).
CV Zero PK controls #1 (No As) Norm. :Correlation of Variance calculated from three normalized Zero PK Controls from control biological replicate #1 (No As).
CV Zero PK controls #2 (No As) Norm. :Correlation of Variance calculated from three normalized Zero PK Controls from control biological replicate #2 (No As).
CV Zero PK controls #3 (No As) Norm. :Correlation of Variance calculated from three normalized Zero PK Controls from control biological replicate #3 (No As).
Avg Int. Zero PK control, Biological Replicate #1 (As) Norm. :Normalized Average of summed MS2 Transitions among the Zero PK controls only in biological replicate #1 (As).
Avg Int. Zero PK control, Biological Replicate #2 (As) Norm. :Normalized Average of summed MS2 Transitions among the Zero PK controls only in biological replicate #2 (As).
Avg Int. Zero PK control, Biological Replicate #3 (As) Norm. :Normalized Average of summed MS2 Transitions among the Zero PK controls only in biological replicate #3 (As).
CV Zero PK controls #1 (As) Norm. :Correlation of Variance calculated from three normalized Zero PK Controls from control biological replicate #1 (As).
CV Zero PK controls #2 (As) Norm. :Correlation of Variance calculated from three normalized Zero PK Controls from control biological replicate #2 (As).
CV Zero PK controls #3 (As) Norm. :Correlation of Variance calculated from three normalized Zero PK Controls from control biological replicate #3 (As).
Avg Int. Zero PK Controls, Biological Replicate #1 (No As): Average of summed MS2 Transtions among three Zero PK controls from biological Replicate #1 (No As).
Avg Int. Zero PK Controls, Biological Replicate #2 (No As): Average of summed MS2 Transtions among three Zero PK controls from biological Replicate #2 (No As).
Avg Int. Zero PK Controls, Biological Replicate #3 (No As): Average of summed MS2 Transtions among three Zero PK controls from biological Replicate #3 (No As).
CV Zero PK controls #1 (No As): Correlation of Variance calculated from three Zero PK controls from from control biological replicate #1.
CV Zero PK controls #2 (No As): Correlation of Variance calculated from three Zero PK controls from from control biological replicate #2.
CV Zero PK controls #3 (No As): Correlation of Variance calculated from three Zero PK controls from from control biological replicate #3.
Avg Int. Zero PK Controls, Biological Replicate #1 (As): Average of summed MS2 Transtions among three Zero PK controls from biological Replicate #1 (As).
Avg Int. Zero PK Controls, Biological Replicate #2 (As): Average of summed MS2 Transtions among three Zero PK controls from biological Replicate #2 (As).
Avg Int. Zero PK Controls, Biological Replicate #3 (As): Average of summed MS2 Transtions among three Zero PK controls from biological Replicate #3 (As).
CV Zero PK controls #1 (As): Correlation of Variance calculated from three Zero PK controls from from control biological replicate #1 (As).
CV Zero PK controls #2 (As): Correlation of Variance calculated from three Zero PK controls from from control biological replicate #2 (As).
CV Zero PK controls #3 (As): Correlation of Variance calculated from three Zero PK controls from from control biological replicate #3 (As).
Median CV: Median CV among calculated CV for peptides from three digestion replicates for zero PK control in one biological replicate.
Combined Average Median CV: Average median CV among three biological replicates.

### Sheet: Supplementary Table 3
Measurement of Significance in Proteolytic Suspectibility Curves
Protein Gene	Peptide Sequence	Precursor Mass m/z	Experiment	P value
PDHA1	LEEGPPVTTVLTR	706.393	Initial LiP Screen	0.29451
TARDBP	FGGNPGGFGNQGGFGNSR	863.888	Initial LiP Screen	0.145392
RACK1	VWQVTIGTR	530.301	Initial LiP Screen	0.19033
HNRNPA0	LFIGGLNVQTSESGLR	845.96	Initial LiP Screen	0.165042
RPS16	GPLQSVQVFGR	594.33	Initial LiP Screen	0.0497574
RPS16	LLEPVLLLGK	547.863	Initial LiP Screen	0.0941277
HNRNPK	LFQECCPHSTDR	517.222	Initial LiP Screen	0.312608
HNRNPK	TDYNASVSVPDSSGPER	890.903	Initial LiP Screen	0.424722
HNRNPK	LLIHQSLAGGIIGVK	759.972	Initial LiP Screen	0.0423211
HNRNPK	GSYGDLGGPIITTQVTIPK	959.02	Initial LiP Screen	0.312885
HNRNPK	IILDLISESPIK	670.905	Initial LiP Screen	0.478089
RPS3	AELNEFLTR	546.788	Initial LiP Screen	0.125716
RPS3	DEILPTTPISEQK	735.888	Initial LiP Screen	0.248637
TDP43	FGGNPGGFGNQGGFGNSR	863.888	TDP43 LiP	0.26711
TDP43	TSDLIVLGLPWK	671.392	TDP43 LiP	0.103442
TDP43	GISVHISNAEPK	626.338	TDP43 LiP	0.268081
TDP43	FTEYETQVK	572.78	TDP43 LiP	0.0617305
TDP43	QSQDEPLR	486.741	TDP43 LiP	0.439757
PDHB	TIRPMDMETIEASVMK	926.454	E1 LiP	0.0787259
PDHB	VFLLGEEVAQYDGAYK	901.454	E1 LiP	0.320644
PDHB	IMEGPAFNFLDAPAVR	874.445	E1 LiP	0.0815575
PDHB	DAINQGMDEELER	760.338	E1 LiP	0.0626472
PDHB	ILEDNSIPQVK	628.348	E1 LiP	0.282083
PDHB	DFLIPIGK	451.771	E1 LiP	0.167062
PDHA1	MVNSNLASVEELK	717.369	E1 LiP	0.462326
PDHA1	LEEGPPVTTVLTR	706.393	E1 LiP	0.225384
PDHA1	EILAELTGR	501.285	E1 LiP	0.13991
PDHA1	GPILMELQTYR	660.853	E1 LiP	0.275009

### Sheet: Supplementary Table 4
Coefficient of Variance after Ten Technical Replicates, 7500 resolution
Protein Gene	Peptide Sequence	Precursor Mass m/z	Activation Energy	Retention Time Average	Avg. Intensity	CV	Avg. Intensity Normalized	CV Normalized
PDHA1	LEEGPPVTTVLTR	706.393	35	42.1	7239.44	10.4	1.1	14.2
TARDBP	FGGNPGGFGNQGGFGNSR	863.888	35	37.6	7670.2	11.7	1.2	18.3
RACK1	VWQVTIGTR	530.301	35	41.8	4412.62	32	0.7	19.8
HNRNPA0	LFIGGLNVQTSESGLR	845.96	35	54.4	5186.29	17.4	0.8	8.3
RPS16	GPLQSVQVFGR	594.33	35	46	19621.8	16	3	9.7
RPS16	LLEPVLLLGK	547.863	35	62	17519.6	36.5	2.6	30.1
HNRNPK	LFQECCPHSTDR	517.222	35	45	4409.4	14.6	0.7	11.4
HNRNPK	TDYNASVSVPDSSGPER	890.903	35	30.3	69205.4	34.9	10.8	32.3
HNRNPK	LLIHQSLAGGIIGVK	759.972	35	48.3	19638.6	14.9	3.1	16.5
HNRNPK	GSYGDLGGPIITTQVTIPK	959.02	35	53.2	48144.6	14	7.5	10.9
HNRNPK	IILDLISESPIK	670.905	35	62.4	74545.8	19.9	11.5	11.5
RPS3	AELNEFLTR	546.788	35	44.8	5988.28	23.6	0.9	10.8
RPS3	DEILPTTPISEQK	735.888	35	39.1	8907	13.7	1.4	16.6
Int. STD	VFFAEDVGSNK	606.799	35	39.4	6526.1	19.9	1	0
					Median CV	16.7	Median Norm CV	14.2
					Average CV	20	Average Norm CV	15

### Sheet: Supplementary Table 5
Coefficient of Variance after 6 Technical Replicates, 60000 resolution
Protein Gene	Peptide Sequence	Precursor Mass m/z	Activation Energy	Retention Time Average	Avg. Intensity	CV	Avg. Intensity Normalized	CV Normalized
HNRNPK	TDYNASVSVPDSSGPER	890.903	35	29.8	223413	15.7	25.7	8.4
HNRNPK	GSYGDLGGPIITTQVTIPK	959.02	35	53.1	166486	25.5	19.3	30.1
HNRNPK	IILDLISESPIK	670.905	35	62.2	272371	13.8	31.4	9.3
Internal Standard	VFFAEDVGSNK	606.799	35	38.8	9221.38	21.1	1	0
					Median CV	18.4	Median CV	9.3
					Average CV	19	Average CV	15.9

### Sheet: Supplementary Table 6
Coefficient of Variance between Three Biological Replicates, Intial LiP Screen
Protein Gene	Peptide Sequence	Precursor Mass m/z	Activation Energy	Retention Time Average	Avg Int. Zero PK control, Biological Replicate #1 (No As) Norm.	Avg Int. Zero PK control, Biological Replicate #2 (No As) Norm.	Avg Int. Zero PK control, Biological Replicate #3 (No As) Norm.	CV Zero PK controls #1 (No As) Norm.	CV Zero PK controls #2 (No As) Norm.	CV Zero PK controls #3 (No As) Norm.	Avg Int. Zero PK controls, Biological Replicate #1 (As) Norm.	Avg Int. Zero PK controls, Biological Replicate #2 (As) Norm.	Avg Int. Zero PK controls, Biological Replicate #3 (As) Norm.	CV Zero PK controls #1 (As) Norm.	CV Zero PK controls #2 (As) Norm.	CV Zero PK controls #3 (As) Norm.
PDHA1	LEEGPPVTTVLTR	706.393	35	40.9	0.6	4.09	5.49	14.25	8.11	9.14	0.51	1.65	8.69	14.25	8.11	9.14
TARDBP	FGGNPGGFGNQGGFGNSR	863.888	35	35.5	1.05	6.04	8.8	11.86	13.57	3.72	1.35	3.97	15.37	20.27	9.5	4.9
RACK1	VWQVTIGTR	530.301	35	40.2	0.55	2.24	7.07	11.97	9.16	13.85	1.15	0.82	6.21	10.2	3.44	10.74
HNRNPA0	LFIGGLNVQTSESGLR	845.96	35	55.8	0.79	1.32	3.07	3.07	21.34	3.36	1.41	0.66	4.08	22.5	23.88	6.42
RPS16	GPLQSVQVFGR	594.33	35	45.3	1.73	9.11	24.17	6.76	12.94	3.45	4.07	9.4	21.35	14.02	15.51	19.2
RPS16	LLEPVLLLGK	547.863	35	64.6	1.33	4.81	27.78	14.59	17.18	8.82	4.09	3.09	21.38	1.51	23.95	9.31
HNRNPK	LFQECCPHSTDR	517.222	35	43.7	0.47	2.19	10.52	14.81	14.35	3.3	0.96	1.59	9.55	21.2	11.87	16.07
HNRNPK	TDYNASVSVPDSSGPER	890.903	35	27	8.86	46.9	1.45	12.18	10.06	4.18	12.61	12.71	2.19	14.98	31.29	4.72
HNRNPK	LLIHQSLAGGIIGVK	759.972	35	47.9	1.97	6.53	6.48	12.14	8.44	0.79	2.91	4.34	11.28	15.71	13.51	9.84
HNRNPK	GSYGDLGGPIITTQVTIPK	959.02	35	54.4	5.39	12.15	8.33	13.2	18.76	9.04	8.25	10.64	10.87	17.16	18.44	19.4
HNRNPK	IILDLISESPIK	670.905	35	65.3	5.58	18.52	27.22	10.91	21.66	11.07	7.2	2.76	43.56	15.35	22.07	6.88
RPS3	AELNEFLTR	546.788	35	43.6	0.75	3.46	20.84	13.64	14.76	9.41	1.89	3.18	16.21	10.95	12.09	3.86
RPS3	DEILPTTPISEQK	735.888	35	37.3	0.67	4.78	31.96	6.84	7.07	14.08	1.57	5.66	34.47	19.3	15.21	7.65
Int. STD	VFFAEDVGSNK	606.799	35	37.3	1	1	1	0	0	0	0	0	0	0	0	0
							Median CV	12.14	13.57	8.82			Median CV	15.35	15.21	9.14
							Combined Average Median CV	11.51					Combined Average Median CV	13.23
							Average CV	11.25	13.65	7.25			Average CV	15.18	16.07	9.86
							Combined Average CV (No As)	10.71					Combined Average CV (As)	13.7

### Sheet: Supplementary Table 7
Coefficient of Variance Between Three Biological Replicates, TARDBP LiP
Protein Gene	Peptide Sequence	Precursor Mass m/z	Activation Energy	Retention Time Average	Avg Int. Zero PK Controls, Biological Replicate #1 (No As)	Avg Int. Zero PK Controls, Biological Replicate #2 (No As)	Avg Int. Zero PK Controls, Biological Replicate #3 (No As)	CV Zero PK controls #1 (No As).	CV Zero PK controls #2 (No As).	CV Zero PK controls #3 (No As).	Avg Int. Zero PK Controls, Biological Replicate #1 (As)	Avg Int. Zero PK Controls, Biological Replicate #2 (As)	Avg Int. Zero PK Controls, Biological Replicate #3 (As)	CV Zero PK controls #1 (As)	CV Zero PK controls #2 (As)	CV Zero PK controls #3 (As)
TDP43	FGGNPGGFGNQGGFGNSR	863.888	35	35.68	60092.2	80345.2	441492	1.49	20.34	2.62	73694.1	70856.8	433872	16.02	24.86	14.38
TDP43	TSDLIVLGLPWK	671.392	35	44.93	13611.3	13004.8	73424.5	4.99	5.15	3.12	13450.2	13940.8	72436.2	1.7	3.24	7.79
TDP43	GISVHISNAEPK	626.338	35	39.34	9443.35	12478.3	69977.3	20.2	5.83	8.04	6251.22	12337.4	73425.8	20.46	15.68	12.33
TDP43	FTEYETQVK	572.78	35	48.08	20550	21520.7	60612.3	0.86	0.91	2.09	20375.7	21853.8	61678.9	0.82	3.03	2.31
TDP43	QSQDEPLR	486.741	35	37.21	7880.26	15138.6	45158.6	25.82	9.44	9.71	6327.98	14850.9	50363.1	18.18	25.69	7.49
							Median CV	4.99	5.83	3.12			Median CV	16.02	15.68	7.79
							Combined Average Median CV (No As)	4.65					Combined Average Median CV (As)	13.16
							Average CV	10.67	8.33	5.12			Average CV	11.44	14.5	8.86
							Combined Average CV (No As)	8.04					Combined Average CV (As)	11.6

### Sheet: Supplementary Table 8
Coefficient of Variance Between Three Biological Replicates, E1 Subunit LiP
Protein Gene	Peptide Sequence	Precursor Mass m/z	Activation Energy	Retention Time Average	Avg Int. Zero PK control, Biological Replicate #1 (No As) Norm.	Avg Int. Zero PK control, Biological Replicate #2 (No As) Norm.	Avg Int. Zero PK control, Biological Replicate #3 (No As) Norm.	CV Zero PK controls #1 (No As) Norm.	CV Zero PK controls #2 (No As) Norm.	CV Zero PK controls #3 (No As) Norm.	Avg Int. Zero PK controls, Biological Replicate #1 (As) Norm.	Avg Int. Zero PK controls, Biological Replicate #2 (As) Norm.	Avg Int. Zero PK controls, Biological Replicate #3 (As) Norm.	CV Zero PK controls #1 (As) Norm.	CV Zero PK controls #1 (As) Norm.	CV Zero PK controls #1 (As) Norm.
PDHB	TIRPMDMETIEASVMK	926.454	35	59.2	2.4	5.4	2.1	12.6	9.9	9.9	1.6	2.3	4.5	14.9	3.9	10.4
PDHB	VFLLGEEVAQYDGAYK	901.454	35	68.5	5.6	7.3	3.6	6.2	10	10.2	3.2	4	7.3	3.1	19.5	6.3
PDHB	IMEGPAFNFLDAPAVR	874.445	35	71.9	18.4	24	11.2	9.9	4.6	16.9	10.9	13.6	24	8.3	14.5	17.9
PDHB	DAINQGMDEELER	760.338	35	32.1	14.4	17.7	9	9.2	9.5	7.4	11.3	13	16.8	11.1	2.4	9.1
PDHB	ILEDNSIPQVK	628.348	35	48.7	0.8	1.3	0.7	7.4	3.2	5.5	0.6	0.8	1.2	8.9	4.7	4.1
PDHB	DFLIPIGK	451.771	35	55.5	0.6	0.8	0.3	14.2	10.1	2.9	0.3	0.5	0.8	29.8	12.8	9.8
PDHA1	MVNSNLASVEELK	717.369	35	38.1	1.2	3.8	1.4	2.4	10.5	10.9	0.6	2.4	3.5	1.8	10	5.3
PDHA1	LEEGPPVTTVLTR	706.393	35	38.9	9.8	18.5	8.1	3.1	7.2	18.9	5.4	10.1	15.7	4.2	3	6
PDHA1	EILAELTGR	501.285	35	43.3	1.5	2.1	0.9	14.9	21	3.7	0.9	1.3	2.1	19.3	15.7	6.6
PDHA1	GPILMELQTYR	660.853	35	57.2	5.5	12.6	4.4	2.6	9	4.5	2.5	6.9	11.8	5.2	11.6	13.5
Int. STD	VFFAEDVGSNK	606.799	35	35	1	1	1	0	0	0	1	1	1	0	0	0
							Median CV	8.3	9.7	8.65			Median CV	8.6	10.8	7.85
							Combined Average Median CV (No As)	8.88					Combined Average Median CV (As)	9.08
							Average CV	8.3	9.5	9.1			AVERAGE CV	10.7	9.8	8.9
							Combined Average CV (No As)	8.9					Combined Average CV (As)	9.8
